# Assessing Human Liver Spheroids as a Model for Antiviral Drug Evaluation Against BSL-3 Haemorrhagic Fever viruses

**DOI:** 10.1101/2025.01.29.635416

**Authors:** Sarah Chaput, Jean-Sélim Driouich, Xavier de Lamballerie, Antoine Nougairède, Franck Touret

## Abstract

Haemorrhagic fever viruses (HFVs) cause highly lethal syndromes with limited therapeutic options. Increasingly, 3D cell culture models are becoming an important tool in the field of virology. Since the liver is an important target for many HFVs, we evaluated a ready-to-use 96-well liver spheroid model composed of human primary cells for antiviral assessment. We worked with four biosafety level 3 (BSL-3) HFVs in this study: two orthoflaviviruses, Alkhumra haemorrhagic fever virus (AHFV) and yellow fever virus (YFV), and two viruses belonging to *Hareavirales* order, Pirital virus (PIRV), a surrogate for new-world BSL-4 mammarenaviruses, and Rift Valley fever virus (RVFV). We found that RVFV and PIRV were able of replicating in this model, whereas the orthoflaviviruses were not. A high viral dose was required for robust replication, and infectivity of RVFV in spheroids was low. We successfully demonstrated the antiviral activity of known broad-spectrum antiviral compounds— favipiravir, nitazoxanide, ribavirin, and galidesivir—despite some variability. However, except for ribavirin, higher doses were required in spheroids to detect antiviral effect compared to the 2D cell culture model. Overall, we conclude that while this model can provide valuable complementary information to traditional models, it should not be considered a critical selection step for antiviral compounds. More broadly, this model could be useful to study viral pathogenicity and host-pathogen interactions.
