## Supplemental Data for "Assessing Human Liver Spheroids as a Model for Antiviral Drug Evaluation Against BSL-3 Haemorrhagic Fever viruses"

### Sheet: Table S1
Table S1: RT-qPCR systems. Related to Methods.
Virus	Targeted gene	Sequence (5’-3’)	Amplicon length (nt)
RVFV (in vitro assays, Screening and viral repication kinetic)	Glycoprotein	Fwd: AAAGGAACAATGGACTCTGGTCA	95
		Rev: CACTTCTTRCTACCATGTCCTCCAAT
		Probe: FAM-AAAGCTTTGATATCTCTCAGTGCCCCAA-MGB
RVFV (viral replication caracterization, antiviral assays in HLS)	NSs	Fwd: TCCCATACCGAGTCGGACTT	57
		Rev: TYGCTGGTGGAGGTGCAA
		Probe: FAM-AGACTTTGCATCAAAC-MGB
YFV	Capsid	Fwd: AATCGAGTTGCTAGGCAATAAACAC	103
		Rev: TCCCTGAGCTTTDCGACCAGA
		Probe: FAM-ATCGTTCKTTGAGCGATTAGCAG-QSY
AHFV	Envelop	Fwd: GGCGCCCATGAATGGAA	58
		Rev: CAGCATGCGGTTCACCAA
		Probe: FAM-CTGACCGGCTCGTGGA-MGB
PIRV	Nucleocapsid	Fwd: GTTGTCCCAAGCTCTCCCTTT	60
		Rev: GGTGATGGGTGGCCTTACAT
		Probe: FAM-ACCTGTGATCTAGACCC-MGB

### Sheet: Table S2
Table S2: Confirmation of the lack of permissiveness of human liver spheroids (HLS) to Alkhurma haemorrhagic fever virus (AHFV) and yellow fever virus (YFV). Related to Figure 1 B-C.
Measurement of viral RNA with RT-qPCR on indicated days post-infection (dpi) following an infection with a MOI of 10. Medium was completely renewed every day and measurement started on 2 dpi.
Virus	Day post-infection	CT	Viral RNA (relative copies/HLS)
AHFV	2	26.2325	7.98652e+07
		27.2419	3.72945e+07
		28.2999	1.67879e+07
		27.1956	3.86199e+07
	3	24.7101	251868036
		30.1133	4.27398e+06
		32.1189	941287
		29.995	4.67319e+06
	4	27.0443	4.32896e+07
		35.9599	51908.8
		34.9784	108845
		33.4626	341548
YFV	2	36.2863	136592
		35.6207	218681
		35.6478	214529
		34.4037	517022
		35.1013	315731
		34.9238	357946
		34.6689	428626
		35.6709	211045
	3	Undetermined	Undetermined
		Undetermined	Undetermined
		Undetermined	Undetermined
		Undetermined	Undetermined
		Undetermined	Undetermined
		Undetermined	Undetermined
		Undetermined	Undetermined
		Undetermined	Undetermined
	4	Undetermined	Undetermined
		Undetermined	Undetermined
		Undetermined	Undetermined
		Undetermined	Undetermined
		Undetermined	Undetermined
		Undetermined	Undetermined
		Undetermined	Undetermined
		Undetermined	Undetermined

### Sheet: Table S3
Table S3: Confirmation of the replication kinetic of Rift Valley fever virus (RVFV) strains H13/96 and Chad 2001 with different MOI in HLS. Related to Figure 2 B-C.
Measurement of viral RNA done by RT-qPCR after infection with indicated MOIs on indicated dpi. Medium was completely renewed every day and measurement started on 2 dpi.
Virus and strain		RVFV H13/96		RVFV Chad 2001
Day post-infection	MOI	CT	Viral RNA (relative copies/HLS)	CT	Viral RNA (relative copies/HLS)
2	3.33	22.6113	7.4779e+08	25.6664	8.52771e+07
		27.3493	2.57891e+07	25.9599	6.92227e+07
		28.2851	1.32622e+07	26.4582	4.85803e+07
	1.11	25.7336	8.13e+07	27.7153	1.98822e+07
		24.3585	2.16036e+08	28.1133	1.49837e+07
		31.2891	1.56831e+06	25.312	1.09707e+08
	0.37	24.4975	1.95707e+08	26.1551	6.02559e+07
		24.6566	1.74783e+08	29.2972	6.45976e+06
		23.466	4.07349e+08	24.7026	1.69164e+08
	0.12	25.6981	8.33777e+07	29.8036	4.50731e+06
		35.6091	72795.3	28.7365	9.62249e+06
		34.8397	125767	31.098	1.79643e+06
	0.04	37.149	24368.7	30.3611	3.03286e+06
		34.9225	118585	33.0836	438107
		36.043	53480.3	28.7604	9.46033e+06
	0.01	Undetermined	Undetermined	33.7454	273726
		Undetermined	Undetermined	34.1912	199402
		38.0532	12815.7	34.1277	208605
3	3.33	21.1275	2.14655e+09	28.4969	1.14089e+07
		26.4276	4.96472e+07	25.2687	1.13132e+08
		25.1557	1.22589e+08	27.6319	2.10957e+07
	1.11	21.9811	1.17025e+09	27.994	1.63095e+07
		21.1243	2.15141e+09	30.9677	1.97078e+06
		23.559	3.81296e+08	24.5672	1.86258e+08
	0.37	20.2778	3.9264e+09	23.1455	5.11556e+08
		21.3828	1.79032e+09	31.3055	1.5502e+06
		20.9417	2.4496e+09	24.906	1.46399e+08
	0.12	18.5655	1.32581e+10	24.6882	1.70911e+08
		35.9233	58229.3	29.9981	3.92565e+06
		Undetermined	Undetermined	33.3948	351190
	0.04	Undetermined	Undetermined	31.0129	1.90855e+06
		28.9757	8.11832e+06	32.8157	530004
		37.4902	19121.8	22.4403	8.44405e+08
	0.01	37.7119	16334	Undetermined	Undetermined
		Undetermined	Undetermined	Undetermined	Undetermined
		Undetermined	Undetermined	Undetermined	Undetermined
4	3.33	20.9051	2.51417e+09	30.8913	2.08081e+06
		27.0023	3.3e+07	25.746	8.0588e+07
		23.74	3.35271e+08	30.1969	3.40839e+06
	1.11	29.5899	5.24668e+06	25.7717	7.91324e+07
		19.8259	5.41344e+09	31.7028	1.16884e+06
		22.7995	6.54183e+08	25.8425	7.52463e+07
	0.37	19.4409	7.11717e+09	21.7177	1.41118e+09
		19.7551	5.69261e+09	29.8373	4.40071e+06
		19.6421	6.1685e+09	24.8407	1.53349e+08
	0.12	19.9173	5.07275e+09	21.4484	1.70876e+09
		Undetermined	Undetermined	30.8043	2.21344e+06
		28.5052	1.13416e+07	28.3585	1.25879e+07
	0.04	24.6646	1.73801e+08	35.4186	83347.4
		30.9688	1.9693e+06	24.8191	1.55725e+08
		37.2908	22032.1	20.5235	3.29735e+09
	0.01	Undetermined	Undetermined	29.9025	4.20158e+06
		Undetermined	Undetermined	35.7992	63598.7
		Undetermined	Undetermined	35.6953	68469.2

### Sheet: Table S4
Table S4: Values used to calculate the percentages of inhibition of viral RNA or infectious particles production of Pirital virus (PIRV). Related to Figure 4.
HLS were infected with a MOI of 10, medium and compound were completely renewed every day and measurements were made on 4 dpi. The MOI was calculated from titration with immunofluorescence assay. Percentages of inhibition and cell survival were obtained relative to control wells (untreated, called virus controls (VC) in methods section).
Compound	Concentration (µM)	Viral RNA (relative copies/HLS)	Geometric mean of viral RNA in VC (relative copies/HLS)
Nitazoxanide	10	1.73187e+06	1.12246e+07
		2.03217e+06
		220926
		1.0533e+06
		1.54199e+06
		3.03129e+06
	3.3	5.16424e+06
		7.41377e+06
		1.03222e+07
		2.94763e+07
		3.93682e+06
		7.23874e+06
Favipiravir	150	1.13538e+06
		1.07953e+06
		8.59687e+06
		4.75092e+06
		5.47602e+06
		8.05312e+06
	50	1.43803e+07
		1.58939e+06
		1.15156e+07
		1.91146e+07
		8.55947e+06
		2.07095e+07
Galidesivir	150	116292
		2.70701e+06
		565562
		1.02188e+06
		1.16275e+08
		4.75105e+07
	50	7.63542e+06
		2.06922e+07
		6.70742e+06
		2.68776e+06
		3.36074e+07
		2.63659e+07

### Sheet: Figure S1
Figure S1: Confirmation of the activity of nitazoxanide (A) and favipiravir (B) against RVFV Chad 2001 in HLS. Related to Figure 5 A-B.
HLS were infected with a MOI of 10, medium and compounds were renewed every day, and measurements were made on 4 dpi. Percentages of inhibition and cell survival were obtained relative to control wells. VC: Virus Controls (infected but non-treated HLS). Bars show mean ± standard deviation.

### Sheet: Table S5
Table S5: Values used to calculate the percentages of inhibition of viral RNA or infectious particles production of RVFV Chad 2001. Related to Figure S1 and 5 A-B.
HLS were infected with a MOI of 10, medium and compounds were renewed every day, and measurements were made on 4 dpi. Percentages of inhibition and cell survival were obtained relative to control wells (untreated, called virus controls (VC) in methods section). Values below the limit of detection of TCID50 assay are in italic (2.2 x 101 TCID50/HLS).
Supplemental Experiment	Compound	Concentration (µM)	Viral RNA (relative copies/HLS)	Gemetric mean of viral RNA in VC (relative copies/HLS)	Infectious particles (TCID50/HLS)	Geometric mean of infectious particles (TCID50/HLS)
1	Nitazoxanide	10	6.15098e+07	5.07278e+09	22.1359	505.921
			4.56819e+09		22.1359
			7.72564e+07		22.1359
			2.47371e+07		22.1359
			1.88953e+07		22.1359
			2.10698e+07		22.1359
		3.33333	3.63689e+10		200.125
			1.35878e+10		55.735
			1.85208e+08		22.1359
			1.00984e+09		44.2719
			2.18786e+09		44.2719
			2.20105e+10		248.959
	Favipiravir	150	1.24688e+08		22.1359
			3.74724e+09		22.1359
			1.76436e+09		140
			6.85914e+08		44.2719
			9.80339e+09		979.39
			Undetermined		44.2719
		50	8.32066e+09		787.278
			2.39968e+07		22.1359
			9.86024e+09		140
			3.57514e+09		557.35
			7.76941e+09		323.418
			2.26466e+09		44.2719
		16.6667	7.35074e+08		22.1359
			5.00453e+09		442.719
			5.25489e+09		5573.5
			2.2869e+09		55.735
			8.85093e+08		104.985
			1.30679e+10		557.35
		5.55556	3.54609e+10		4427.19
			1.23619e+07		22.1359
			1.61345e+07		78.7278
			2.45889e+09		78.7278
			1.40751e+10		442.719
			4.79546e+09		22.1359
2	Nitazoxanide	10	4.36418e+06	5.88134e+09	22.1359	230.477
			7.51905e+06		22.1359
			1.80972e+07		22.1359
			3.82818e+07		22.1359
			1.23208e+07		22.1359
			1.21393e+07		22.1359
		3.3	4.14379e+09		1430.35
			5.37554e+09		1244.8
			1.5609e+09		22.1359
			3.54804e+09		39.3639
			3.86376e+08		22.1359
			3.87614e+07		22.1359
	Favipiravir	150	7.94322e+08		175.832
			8.09653e+09		1617.09
			2.99613e+08		22.1359
			5731753125		393.639
			1.81707e+09		221.359
			5.87515e+08		27.8675
		50	8.14504e+09		393.639
			4.94207e+09		3998.11
			8.72891e+09		175.832
			3.22571e+09		221.359
			1.25292e+09		39.3639
			8.40624e+07		22.1359

### Sheet: Table S6
Table S6: Values used to calculate the percentages of inhibition of viral RNA or infectious particles production of RVFV Chad 2001. Related to Figure 5.
HLS were infected with a MOI of 10, medium and compounds were renewed every day, and measurements were made on 4 dpi. Percentages of inhibition and cell survival were obtained relative to control wells (untreated, called virus controls (VC) in methods section). Values below the limit of detection of TCID50 assay are in italic (2.2 x 101 TCID50/HLS).
Compound	Concentration (µM)	Viral RNA (relative copies/HLS)	Geometric mean of viral RNA in VC (relative copies/HLS)	Infectious particles (TCID50/HLS)	Geometric mean of infectious particles (TCID50/HLS)
Nitazoxanide	10	324500000	5.79369e+09	32.3	527.068
		24150000		22.1
		15950000		22.1
		38700000		22.1
		12950000		22.1
		44550000		22.1
	3.33333	122500000		22.1
		1320000000		22.1
		46950000		22.1
		3545000000		557
		6200000000		557
		45300000		22.1
Favipiravir	150	2.53893e+09		140
		2.29593e+09		78.7278
		1.321e+09		78.7278
		2.09245e+08		22.1359
		3.028e+08		22.1359
		1.92593e+08		22.1359
	50	3.8629e+07		22.1359
		1.68406e+10		1400
		3.37043e+07		22.1359
		3.00949e+07		22.1359
		4.51824e+09		351.664
		8.84915e+09		104.985
	16.6667	1.12997e+10		5573.5
		8.61029e+08		35.1664
		5.92416e+09		442.719
		1.52051e+09		351.664
		4.95903e+09		606.027
		4.30484e+09		787.278
	5.55556	1.40519e+10		3516.64
		1.03897e+09		351.664
		4.04593e+08		22.1359
		8.45521e+06		22.1359
		3.69738e+09		606.027
		1.74412e+09		979.39
Galidesivir	150	9.61111e+07	5.88134e+09	22.1359	230.477
		4.97861e+07		22.1359
		1.10086e+08		27.8675
		3.15075e+07		22.1359
		2.07311e+07		22.1359
		1.51677e+07		22.1359
	50	1.79212e+09		22.1359
		1.90301e+09		39.3639
		2.10438e+09		100.062
		4.98817e+08		52.4926
		2.67962e+08		52.4926
		5.07327e+09		393.639
Ribavirin	150	7.36842e+06	2.06461e+09	22.1359	87.3625
		5.20404e+08		22.1359
		1.65884e+07		248.959
		2.87345e+08		22.1359
		3.96933e+07		44.2719
		1.10814e+08		22.1359
	50	9.1992e+07		22.1359
		7.36842e+06		22.1359
		2.52339e+07		22.1359
		1.55856e+07		22.1359
		7.36842e+06		22.1359
		7.36842e+06		442.719
	16.6667	1.45465e+09		22.1359
		2.08492e+07		22.1359
		2.56449e+08		24.8959
		1.64697e+09		22.1359
		2.4411e+08		22.1359
		1.53078e+08		22.1359
	5.55556	3.97162e+09		55.735
		3.71536e+09		32.3418
		4.37688e+09		323.418
		1.92476e+09		22.1359
		3.1882e+09		685.146
		1.7802e+09		17625
